# Plasmids weaponize conjugation to eliminate non-permissive recipients

**DOI:** 10.64898/2026.02.10.705089

**Authors:** Jonathan N.V. Martinson, Leo C.T. Song, Benjamin E. Rubin

## Abstract

Horizontal gene transfer via conjugative plasmids is a major driver of bacterial evolution. While antibiotic exposure selects for the resistance genes carried by some plasmids, much uncertainty remains in how plasmids persist and spread in microbial communities in the absence of such external selection. Here we show that conjugative plasmids drive their own spread, in part, by using their transfer machinery to enforce a join-or-die ultimatum that selectively eliminates non-permissive recipients through the process of lethal zygosis – the T4SS-mediated elimination of recipients that fail to establish the plasmid. We found that this contact-dependent killing effectively clears a competitive niche for plasmid donors by turning bacterial immune systems into a fatal liability. Specifically, cells resisting plasmid establishment via CRISPR-Cas or Restriction-Modification systems are selectively killed because they fail to acquire the protective exclusion genes encoded on the plasmid, leading to lethal unregulated transfer. We leveraged this insight to resolve an obstacle in bacterial editing by developing “shielded” transposon vectors that co-deliver exclusion genes, increasing the efficiency of gene editing by orders of magnitude. Our results reveal the role of “coercive assimilation” in horizontal gene transfer, exposing a trade-off where the advantage of bacterial immunity to foreign DNA is counterbalanced by lethal zygosis.
