## Supplementary Tables for "Plasmids weaponize conjugation to eliminate non-permissive recipients"

### Sheet: Table S1 strains
strain_id	species	genotype	plasmid	amendments	relevant_features	Figures used in
sJNVM0071	Escherichia coli	BW25113	NA	NA	Wild type E. coli recipient	3
sJNVM0366	Escherichia coli	DATC	NA	DAP	conjugation machinery expression	1B
sJNVM0369	Escherichia coli	DATC	pJNVM0283	Carb, Cm, DAP	Mariner donor with trbK + CmR payload	3
sJNVM0370	Escherichia coli	DATC	pJNVM0284	Carb, Cm, DAP	Mariner donor with CmR payload but no trbK	3
sJNVM0375	Escherichia coli	DATC	pJNVM0287	Kan	conjugation machinery expression, GFP, dapA (no need to supplement DAP), plasmid not mobilizable	1C, 1D
sJNVM0378	Escherichia coli	EC100D	pJNVM0290	Cm	RFP, trbK-	1C
sJNVM0384	Escherichia coli	EC100D	pJNVM0295	Kan	WT RK2 donor	2C
sJNVM0387	Escherichia coli	EC100D	pJNVM0296	Kan	GFP, trbK-	1B
sJNVM0390	Escherichia coli	EC100D	pJNVM0294	Cm	RFP, trbK+	1B, 1C
sJNVM0392	Escherichia coli	BL21(DE3)	pJNVM0297	Gent	Recipient with RM system	2B, S2
sJNVM0398	Escherichia coli	BL21(DE3)	pJNVM0307	Cm	Recipient without RM system	2B
sJNVM0400	Escherichia coli	EC100D	pJNVM0309	Gm	Recipient with RK2 targeting gRNA	2C
sJNVM0401	Escherichia coli	EC100D	pJNVM0310	Cm	Recipient with non-targeting gRNA	2C
sJNVM0403	Escherichia coli	BL21(DE3)	pJNVM0295 + pJNVM0301	Sm, Kan	RK2 donor with methylase	2B, S2
sJNVM0404	Escherichia coli	BL21(DE3)	pJNVM0295 + pJNVM0305	Sm, Kan	RK2 donor without methylase	2B, S2
sJNVM0412	Escherichia coli	DATC	pJNVM0312	CmR, DAP	Donor delivering miniRK2 with trbK	S1
sJNVM0413	Lysobacter	OAE881	NA	NA	Lysobacter recipient	3
sJNVM0414	Klebsiella michigensis	M5a1	NA	NA	Klebsiella michigensis recipient	3

### Sheet: Table S2 plasmids
plasmid_id	description	source
pJNVM0283	R6K vector carrying RK2-oriT, Plac driven Mariner with trbK and CmR cargo	This study
pJNVM0284	R6K vector carrying RK2-oriT, Plac driven Mariner with CmR cargo	Song & Alker, 2026; originally called pBFC1279
pJNVM0287	R6K vector carrying dapA, sfGFP, KanR	This study
pJNVM0290	R6K vector carrying CamR, mRFP	This study
pJNVM0294	R6K vector carrying trbK, CamR, mRFP	This study
pJNVM0295	RK2 plasmid (Accession BN000925) Birmingham IncP-alpha plasmid	Gift of Brady F. Cress
pJNVM0296	R6K vector carrying sfGFP and KanR	This study
pJNVM0297	p15A vector carrying GentR and pN3 EcoRII RM system	This study
pJNVM0301	p15A vector carrying SmR and EcoRII methylase	This study
pJNVM0305	p15A vector carrying SmR	This study
pJNVM0307	p15A vector carrying CmR	This study
pJNVM0309	p15A vector carrying TetR inducible SpyCas9, guide RNA targetting RK2 plasmid, GmR	This study but derived from a gift from Brady F. Cress
pJNVM0310	p15A vector carrying TetR inducible SpyCas9, non-targeting guide RNA, CmR	This study but derived from a gift from Brady F. Cress
pJNVM0312	miniRK2 (RK2 origin + rep) carrying CmR, trbK and RK2-oriT	This study but derived from a gift from Brady F. Cress
